# AlphaFold 3 captures oligomeric states and interaction dynamics of MLO ion channels

**DOI:** 10.64898/2026.04.10.716904

**Authors:** Jan W. Huebbers, Chandan K. Das, Alexander Speck, Myriam E. Fürst, Hanna Simon, Marie Laufens, Sophie C. J. Levecque, Matthias Freh, Maria Fyta, Ralph Panstruga

## Abstract

Mildew resistance Locus O (MLO) proteins have been originally identified as susceptibility factors for the fungal powdery mildew disease. Beyond immunity, they function in polarized secretion, including root and root hair elongation, trichome development, and fertilization. Moreover, MLO proteins mediate Ca²⁺ influx, either indirectly by recruiting Ca²⁺-permeable channels to the plasma membrane or by acting as ion channels themselves. The latter raises the question of whether MLO proteins oligomerize to mediate ion transport across membranes. Here, we present an AlphaFold 3-based modeling pipeline for the reproducible assessment of MLO-containing protein complexes using AlphaFold’s built-in confidence metrics together with structural and dynamic analyses.

The resulting predictions for homo-oligomers of the prototypic barley Mlo support dimeric and trimeric assemblies, with the trimer forming a central membrane-spanning pore. Notably, AlphaFold 3 captured discrete conformational states of this trimer, as reflected by the clustering of confidence metrics. Computational structural analyses indicated that higher-confidence models adopt a closed pore conformation, whereas lower-confidence predictions reflect progressively expanding pore diameters. Molecular dynamics simulations further showed Ca²⁺ permeability of the putative open models. Our pipeline similarly predicts trimeric assemblies for MLO variants from *Arabidopsis thaliana* and *Marchantia polymorpha*, suggesting a conserved MLO structural scaffold within the land plant lineage. Additional Molecular Dynamics simulations revealed that closed models of barley Mlo and *A. thaliana* MLO2 open under simulated membrane tension, supporting the notion that MLO proteins are mechanosensitive ion channels. Moreover, predictions of MLO proteins with its known interactors, EF-hand proteins and exocyst complex subunit EXO70 proteins, suggest a mechanism for feedback inhibition of MLO-mediated ion flux and provide comprehensive experimental support for AlphaFold 3-predicted protein interfaces. Altogether, our results provide a structural framework for MLO channel architecture and regulation, while our prediction, modeling, and simulation pipeline should be useful beyond the study of this specific protein family.

**One-sentence summary:** This article describes AlphaFold 3-based analyses of MLO proteins, revealing the predicted structure of MLO membrane pores, their dynamic opening and closing, and their association with interacting proteins, including calmodulin and calmodulin-like calcium sensor proteins and exocyst complex subunit EXO70 proteins.
