## Supplemental File 3 for "AlphaFold 3 captures oligomeric states and interaction dynamics of MLO ion channels"

### Sheet: CHARMM-GUI_out_step5
Build	Protein name	AF3 seed	PTMs	Mutations	MD simulation trivia	Force field	Box x [nm]	Box y [nm]	Box z [nm]	Model ID	Protein residues	Lipid	Lipid particles	Ion concentration [M]	Cation	Number	Anion	Number	Water type	Water particles	Total particles
1	HvMloΔIDR	1710	none	none	Lower-confidence	CHARMM-36	15.0068	15.0068	13.7741	0097_08_1705_02	1299	LSM	677	0.5	CAL	487	CLA	1028	TIP3	56161	59652
2	HvMloΔIDR	1710	none	none	Higher-confidence membrane tension	CHARMM-36	15.7429	15.7429	14.1146	0097_01_1710_00	1299	PMp	841	0.15	CAM	231	CLA	408	TIP3	74045	76824
3	HvMloΔIDR	1710	C86–C114, C98–C367	none	Higher-confidence membrane tension w/ disulfide bonds	CHARMM-36	16.7453	16.7453	14.1146	0097_01_1710_00	1299	PMp	971	0.15	CAM	267	CLA	596	TIP3	83910	87043
4	AtMLO2ΔIDR	1710	C83–C146, C95–C403	none	Higher-confidence membrane tension w/ disulfide bonds	CHARMM-36	17.599	17.599	14.4472	0084_02_1710_00	1407	PMp	1088	0.15	CAM	305	CLA	534	TIP3	95892	99226
5	HvMloΔIDR	1710	C86–C114, C98–C367	I75T	Higher-confidence membrane tension w/ disulfide bonds and point mutation	CHARMM-36	16.7262	16.7262	14.1126	0097_01_1710_00	1299	PMp	969	0.15	CAM	267	CLA	466	TIP3	83876	86877

### Sheet: Simulations
Build	Trivia	Force field	Simulation time [ns]	Box x [nm]	Box y [nm]	Box z [nm]	Protein BB restraint [kJ mol⁻¹ nm⁻²]	LSM head restraint [kJ mol⁻¹ nm⁻²]	z-Electric field [V nm-1]	x-y-Pressure [bar]
1	Lower-confidence ion permeation electric field	CHARMM-36	100	14.6787	14.6787	12.9036	1000	1000	0.0387489	1
2	Higher-confidence membrane tension 1 bar	CHARMM-36	100	14.9026	14.9026	14.2264	0	0	0	1
2	Higher-confidence membrane tension -20 bar	CHARMM-36	100	14.2966	14.2966	15.3952	0	0	0	-20
2	Higher-confidence membrane tension -40 bar	CHARMM-36	100	14.5726	14.5726	14.8325	0	0	0	-40
2	Higher-confidence membrane tension -60 bar	CHARMM-36	100	15.1506	15.1506	13.7364	0	0	0	-60
2	Higher-confidence membrane tension -80 bar	CHARMM-36	100	16.5599	16.5599	11.539	0	0	0	-80
3	Higher-confidence membrane tension 1 bar	CHARMM-36	50	15.8737	15.8737	14.1715	0	0	0	1
3	Higher-confidence membrane tension -40 bar	CHARMM-36	50	15.1659	15.1659	15.474	0	0	0	-40
3	Higher-confidence membrane tension -80 bar	CHARMM-36	50	15.9652	15.9652	14.0154	0	0	0	-80
4	Higher-confidence membrane tension 1 bar	CHARMM-36	50	16.7038	16.7038	14.4957	0	0	0	1
4	Higher-confidence membrane tension -40 bar	CHARMM-36	50	16.0588	16.0588	15.6338	0	0	0	-40
4	Higher-confidence membrane tension -80 bar	CHARMM-36	50	17.0499	17.0499	13.89	0	0	0	-80
5	Higher-confidence membrane tension 1 bar	CHARMM-36	50	15.7743	15.7743	14.3273	0	0	0	1
5	Higher-confidence membrane tension -40 bar	CHARMM-36	50	15.212	15.212	15.3314	0	0	0	-40
5	Higher-confidence membrane tension -80 bar	CHARMM-36	50	16.0073	16.0073	13.9354	0	0	0	-80
